# High-resolution metagenome assembly for modern long reads with myloasm

**DOI:** 10.1101/2025.09.05.674543

**Authors:** Jim Shaw, Maximillian G. Marin, Heng Li

## Abstract

Long-read metagenome assembly promises complete genomic recovery from microbiomes. However, the complexity of metagenomes poses challenges. We present myloasm, a metagenome assembler for PacBio HiFi and Oxford Nanopore Technologies (ONT) R10.4 long reads. Myloasm uses polymorphic k-mers to construct a high-resolution string graph and then leverages differential abundance for graph simplification. On real-world ONT metagenomes, myloasm assembled three times more complete circular contigs than the next-best assembler. Myloasm can make ONT and HiFi comparable for assembly: for a jointly sequenced gut metagenome, myloasm with ONT assembled more complete circular genomes than any assembler with HiFi. Myloasm recovers previously inaccessible within-species diversity; we recovered six complete *Prevotella copri* single-contig genomes from a gut metagenome and eight complete TM7 (Saccharibacteria) contigs with >93% similarity from an oral metagenome. With this improved resolution, we resolved two 98% similar *ermF* antibiotic resistance genes spreading through distinct strain-specific mobile genetic elements in a human gut.
