## Supplementary Table 2 for "High-resolution metagenome assembly for modern long reads with myloasm"

### Sheet: benchmark_results
Dataset	Tool	Seconds	h:m:s	max_rss	max_vms	max_uss	max_pss	io_in	io_out	mean_load	cpu_time
Anaerobic Digester (HiFi)	hifiasm-meta	44522.5	12:22:02	128157	136475	128229	128229	1313.71	62459.8	4666.35	2.07758e+06
Anaerobic Digester (HiFi)	metaFlye	36339.2	10:05:39	96008.5	98856.5	96005.7	96006.2	62032.5	106527	3872.31	1.4953e+06
Anaerobic Digester (HiFi)	metaMDBG	31175.2	08:39:35	7431.53	9285.94	7427.17	7427.58	146388	792708	2035.53	739706
Anaerobic Digester (HiFi)	myloasm	21561.7	05:59:21	84373.2	204918	84370.1	84370.3	38236	44235.4	3255.05	701866
Chicken Gut (HiFi)	hifiasm-meta	68008.3	18:53:28	137107	142234	137145	137145	15312.5	64034.1	4663.87	3.17183e+06
Chicken Gut (HiFi)	metaFlye	22883.8	06:21:23	69526.4	72695.3	69523.2	69523.6	6530.68	29278.2	4635.33	1.07693e+06
Chicken Gut (HiFi)	metaMDBG	7201.53	02:00:01	3418.5	8266.12	3412.71	3414.3	8674.51	92796.6	2445.22	210620
Chicken Gut (HiFi)	myloasm	6709.64	01:51:49	40152.2	84563.6	40061.9	40062.2	15199.6	18394.5	4782.69	320918
Gut 1 (ONT)	metaFlye	66082.8	18:21:22	165880	168575	165885	165885	201476	146495	4179.1	2.90286e+06
Gut 1 (ONT)	metaMDBG	164973	1 day, 21:49:32	23857.1	26584.7	23850.6	23852.2	1.24046e+06	5.13166e+06	2891.1	5.04448e+06
Gut 1 (ONT)	myloasm	52103.6	14:28:23	173095	329246	173091	173091	79241	62269.1	5178.77	2.69835e+06
Gut 2 (ONT)	metaFlye	14354.2	03:59:14	71576.5	77074	71570.7	71571.5	49280.2	64417.8	2942.98	476190
Gut 2 (ONT)	metaMDBG	34163	09:29:23	13849.5	16246.6	13843	13844.5	120302	818842	2081.77	804726
Gut 2 (ONT)	myloasm	13313.6	03:41:53	69958.9	141549	70023.6	70023.9	29872.3	24995.7	4610.33	613881
Gut 3 (ONT)	metaFlye	4332.12	01:12:12	39361.9	51073.6	39356.8	39357.7	4421.37	13934.6	2355.66	115382
Gut 3 (ONT)	metaMDBG	4269.28	01:11:09	7252.73	12145.7	7246.52	7248.04	17102.1	40779.4	2768.96	133498
Gut 3 (ONT)	myloasm	2144.86	00:35:44	18225.1	54445.1	18227.3	18227.6	8529.76	7349.3	3552.41	76212.8
Hot Spring (HiFi)	hifiasm-meta	45005.3	12:30:05	84777.5	103794	84831.2	84831.4	26031.2	36470.3	2974.64	1.33882e+06
Hot Spring (HiFi)	metaFlye	19580.5	05:26:20	77903.7	83370.5	77895.7	77896.5	22830.1	61801.2	4015.97	839534
Hot Spring (HiFi)	metaMDBG	20180.6	05:36:20	5547.79	8366.82	5543.37	5543.96	96862	482579	1875.26	445630
Hot Spring (HiFi)	myloasm	12727.9	03:32:07	50612.3	134696	50593.1	50593.4	22817.5	27383.4	3762.26	478879
Human Gut (HiFi)	hifiasm-meta	5195.48	01:26:35	32238.6	49390.1	32252.2	32252.7	6171.53	13605.9	3744.26	194529
Human Gut (HiFi)	metaFlye	4751.35	01:19:11	48195.2	61418.5	48188.9	48189.4	19082.9	21371.6	2542.84	141660
Human Gut (HiFi)	metaMDBG	5857.96	01:37:37	3787.6	8300.03	3781.5	3783.19	16444.9	113053	1446.05	118205
Human Gut (HiFi)	myloasm	2544.14	00:42:24	18824.3	71336.1	18829.5	18829.7	6451.54	10243.1	3045.47	77502.2
Microflora (ONT) * (different machine)	metaFlye	377665	4 days, 8:54:25	210990	215589	210971	210971	133733	360142	1866.37	7.28402e+06
Microflora (ONT)* (different machine)	metaMDBG	118157	1 day, 8:49:16	47263.7	58696.4	47257.3	47259	463506	1.3359e+06	2620.71	3.17137e+06
Microflora (ONT)* (different machine)	myloasm	263712	3 days, 1:15:12	606126	1.38964e+06	606127	606127	26176.5	280319	2274.6	5.9984e+06
Oral 1 (ONT)	metaFlye	15996.4	04:26:36	66694.4	71061.3	66688.4	66688.8	43587.5	48033.1	3089.83	539629
Oral 1 (ONT)	metaMDBG	43108.1	11:58:28	17145.4	20715.8	17138.8	17140.3	201441	1.14308e+06	1805.86	851186
Oral 1 (ONT)	myloasm	12910.3	03:35:10	49774.3	132596	49778.4	49778.7	21510.2	23319.3	4567.5	589690
Oral 2 (ONT)	metaFlye	19234.4	05:20:34	65056.1	70206.4	65050	65050.6	62623.6	69807.3	3148.02	665385
Oral 2 (ONT)	metaMDBG	49083.1	13:38:03	16452	19229.7	16445.5	16447.2	299277	1.61046e+06	1937.18	1099291
Oral 2 (ONT)	myloasm	13768.2	03:49:28	57326.9	152436	57326.6	57326.8	29759	31484	4548.27	626332
P. Seawater (HiFi)	hifiasm-meta	4945.19	01:22:25	25942	35590.1	25926.8	25927.2	5726.05	8187.69	3016.65	149179
P. Seawater (HiFi)	metaFlye	15007.6	04:10:07	61339.9	75313.7	61333.3	61334.1	15675.3	25051.3	4808.64	744336
P. Seawater (HiFi)	metaMDBG	11708.4	03:15:08	10460.6	15012	10456.1	10456.5	34475.4	269156	1489.27	218463
P. Seawater (HiFi)	myloasm	13011.5	03:36:51	37285.3	112326	37284.4	37284.7	5735.38	18525	2473.83	322066
S. Seawater (HiFi)	hifiasm-meta	14179.8	03:56:19	44343.7	55744.3	44394.5	44395	9161.52	25322.9	3107.67	440737
S. Seawater (HiFi)	metaFlye	27169.5	07:32:49	75393	84544.1	75387.1	75387.9	30980.8	65797.7	3876.31	1.1069e+06
S. Seawater (HiFi)	metaMDBG	22646.8	06:17:26	8931.47	11316	8926.92	8927.29	65189	470974	1836.65	505721
S. Seawater (HiFi)	myloasm	17459	04:50:59	67466.2	175380	67464.3	67464.5	11643.7	35861.5	2146.04	375147
