## Supplementary Table 3 for "High-resolution metagenome assembly for modern long reads with myloasm"

### Sheet: Accessions
Hall et al. 2024		sample		species		**ont_simplex_hac**		**ont_simplex_sup**
		ATCC_10708__202309		Salmonella enterica		**SRR28370670**		**SRR27638402**
		ATCC_17802__202309		Vibrio parahaemolyticus		**SRR28370669**		**SRR27638400**
		ATCC_25922__202309		Escherichia coli		**SRR28370668**		**SRR27638398**
		ATCC_33560__202309		Campylobacter jejuni		**SRR28370667**		**SRR27638397**
		ATCC_35221__202309		Campylobacter lari		**SRR28370666**		**SRR27638396**
		ATCC_19119__202309		Listeria ivanovii		**SRR28370665**		**SRR27638399**
		ATCC_35897__202309		Listeria welshimeri		**SRR28370664**		**SRR27638395**
		ATCC_BAA-679__202309		Listeria monocytogenes		**SRR28370663**		**SRR27638394**
		BPH2947__202310		Staphylococcus aureus		**SRR28370638**		**SRR28370694**
		AJ292__202310		Klebsiella variicola		**SRR28370697**		**SRR28370693**
		KPC2__202310		Klebsiella pneumoniae		**SRR28370696**		**SRR28370682**
		RDH275__202311		Streptococcus pyogenes		**SRR28370695**		**SRR28370671**
		MMC234__202311		Streptococcus dysgalactiae		**SRR28370692**		**SRR28370660 **
		AMtb_1__202402		Mycobacterium tuberculosis		**SRR28370691**		**SRR28370649**
MicroBench (Kirkegaard et al.)		ZymoGut (D6322)		Gut microbiome representatives		ERR14251409		ERR14251410
		ZymoHMW (D6331)		Mixed community		ERR14294021		ERR14294023
		ZymoOral (D6332)		Oral microbiome representatives		ERR14251412		ERR14251413

### Sheet: Reference genomes
Dataset	Reference genomes				Notes (strain-level ID, organism name if not obvious, if duplicated or not)
Hall et al. 2024	GCA_045287905.1_ATCC_10708_202309_genomic.fna				*DUPLICATED
	GCA_045287955.1_ATCC_17802_202309_genomic.fna				Vibrio parahaemolyticus
	GCA_045288005.1_ATCC_19119_202309_genomic.fna				Listeria ivanovii
	GCA_045288035.1_ATCC_25922_202309_genomic.fna				Escherichia coli ATCC 25922
	GCA_045288145.1_ATCC_BAA-679_202309_genomic.fna				Listeria monocytogenes 2
	GCA_045345275.1_BPH2947_202310_genomic.fna				Staphylococcus aureus 2
	GCA_045345325.1_AJ292_202310_genomic.fna				Klebsiella variicola
	GCA_045345375.1_KPC2_202310_genomic.fna				Klebsiella pneumoniae
	GCA_045345455.1_RDH275_202311_genomic.fna				Streptococcus pyogenes
	GCA_045345565.1_MMC234_202311_genomic.fna				Streptococcus dysgalactiae
	GCA_045345655.1_AMtb_1_202402_genomic.fna				Mycobacterium tuberculosis
	GCA_045689445.1_ATCC_33560_202309_genomic.fna				Campylobacter jejuni
	GCA_045689455.1_ATCC_35221_202309_genomic.fna				Campylobacter lari
	GCA_045689465.1_ATCC_35897_202309_genomic.fna				Listeria welshimeri
Zymo Gut	Akkermansia_muciniphila.fasta
	Bacteroides_fragilis.fasta
	Bifidobacterium_adolescentis.fasta
	Candida_albican.fasta
	Clostridioides_difficile.fasta
	Clostridium_perfringens.fasta
	Enterococcus_faecalis.fasta
	Escherichia_coli_B1109.fasta
	Escherichia_coli_B3008.fasta
	Escherichia_coli_B766.fasta
	Escherichia_coli_JM109.fasta
	Escherichia_coli_b2207.fasta
	Faecalibacterium_prausnitzii.fasta
	Fusobacterium_nucleatum.fasta				Fusobacterium nucleatum 1
	Lactobacillus_fermentum.fasta
	Methanobrevibacter_smithii.fasta
	Prevotella_corporis.fasta
	Roseburia_hominis.fasta
	Saccharomyces_cerevisiae.fasta
	Salmonella_enterica.fasta
	Veillonella_rogosae.fasta
Zymo Oral	Fusobacterium nucleatum.fasta				Fusobacterium nucleatum 2
	Haemophilus parainfluenzae.fasta
	Neisseria subflava.fasta
	Porphyromonas gingivalis.fasta
	Prvotella nigrescens.fasta
	Rothia dentocariosa.fasta
	Schaalia odontolytica.fasta
	Streptococcus mitis.fasta
	Streptococcus mutans.fasta
	Streptococcus parasanguinis.fasta
	Streptococcus salivarius.fasta
	Veillonella parvula.fasta
Zymo HMW	Bacillus_subtilis_complete_genome.fasta
	Enterococcus_faecalis_complete_genome.fasta				DUPLICATED
	Escherichia_coli_complete_genome.fasta				DUPLICATED
	Listeria_monocytogenes_complete_genome.fasta				Listeria monocytogenes 1
	Pseudomonas_aeruginosa_complete_genome.fasta
	Saccharomyces_cerevisiae_draft_genome.fasta				DUPLICATED
	Salmonella_enterica_complete_genome.fasta				DUPLICATED
	Staphylococcus_aureus_complete_genome.fasta				Staphylococcus aureus 1
